# Decoding the avian missing gene mystery: dot chromosomes unmask extensive gene loss and novel genetic instability

**DOI:** 10.1101/2025.09.16.676548

**Authors:** Tomáš Hron, Dalibor Miklík, Jan Pačes, Petr Pajer, Vladimír Pečenka, Jiří Hejnar, Jiří Nehyba, Daniel Elleder

**Affiliations:** Institute of Molecular Genetics of the Czech Academy of Sciences, Vídeňská 1083, 14220 Prague, Czech Republic

## Abstract

The apparent absence of numerous conserved vertebrate genes from avian genomes has puzzled researchers for over a decade. In recent years, a subset of these genes has been identified; however, their sequences are unusually problematic, often evading detection by standard sequencing technologies. This limitation has hindered detailed investigation of the phenomenon—until recent progress in long read technologies, which are more robust against sequencing biases.

This enabled us to classify real gene losses extensively, which strikingly revealed that a large number of the genes residing on so-called dot chromosomes were indeed lost during avian evolution. We demonstrate that dot microchromosomes—small, repeat-dense avian chromosomes—harbor widespread gene attrition, with 29% of ohnologs (duplicates from ancestral genome doublings) eliminated, far exceeding rates on other chromosomes. Moreover, we reveal that genes retained on these dot chromosomes exhibit a previously undescribed form of dynamic genetic instability. This instability, which we term sequence stuttering, is characterized by a massive expansion of short sequences within intronic regions. Intriguingly, in some cases, the expanding sequences appear to originate from neighboring exons. As a result, intron lengths vary extensively among individual chickens, suggesting that these events are evolutionarily recent.

Since this phenomenon has not been reported in any other vertebrate species, our findings lay the groundwork for future research into its underlying mechanisms, evolutionary implications, and potential identification of similar loci across vertebrate genomes.

**SIGNIFICANCE:** This study reveals extensive gene loss and a novel genetic instability, termed “sequence stuttering,” on avian dot microchromosomes, providing new insights into avian genomic evolution. Approximately 29% of ohnologs on dot chromosomes are absent compared to other vertebrate chromosomes, possibly due to elevated GC content and recombination rates in euchromatin regions. This significant gene loss highlights dot chromosomes as hotspots for genomic reduction, potentially shaping avian-specific traits. Additionally, sequence stuttering—characterized by extensive intronic repeat expansions, sometimes incorporating exonic sequences—introduces marked length polymorphism within chicken populations, suggesting ongoing evolutionary dynamics. These findings underscore the unique role of dot chromosomes in avian genome evolution, emphasizing their contribution to genetic diversity and adaptation. This work lays the foundation for further investigation into the molecular mechanisms driving these phenomena and their broader implications for vertebrate genomic evolution.
